# *Enterococcus faecalis* biofilm rewires neutrophil metabolism to suppress antimicrobial activity

**DOI:** 10.64898/2026.06.18.733107

**Authors:** Haris Antypas, Ronni Anderson Gonçalves Da Silva, Geneve Kang Xin Wong, Cui Liang, Logeshwari Muthualagu Natarajan, Rachel Jing Wen Tan, Cheryl Jia Yi Neo, Siu Ling Wong, Kimberly A. Kline

## Abstract

*Enterococcus faecalis* is an opportunistic pathogen that persists in biofilm-associated infections despite robust neutrophil recruitment. How *E. faecalis* evades neutrophils remains poorly understood. Here, we investigated how *E. faecalis* biofilms alter effector functions in human neutrophils and a murine wound infection model. We found that *E. faecalis* biofilm suppresses neutrophil extracellular trap (NET) formation, bacterial engulfment, and neutrophil-mediated control of biofilm growth. This suppression is partly driven by production of lactic acid through the lactate dehydrogenases (LDH) of *E. faecalis*, which acidifies the extracellular environment, lowers neutrophil intracellular pH, and disrupts glycolysis, the tricarboxylic acid cycle, and the oxidative pentose phosphate pathway. In a murine wound infection model, loss of LDH increased neutrophil recruitment and NETosis. We also found that high bacterial density, a defining feature of biofilms, suppresses NETosis through a lactic acid-independent mechanism. Collectively, these findings identify biofilm immune evasion strategies mediated by bacterial metabolism and the high-density structural organization of biofilm-associated bacteria.

**Teaser:** *Enterococcus faecalis* biofilms suppress neutrophil defenses through lactic acid and high bacterial density.
