## Supplementary Data File 1 for "*Enterococcus faecalis* biofilm rewires neutrophil metabolism to suppress antimicrobial activity"

### Sheet: TCA
LC-MS analysis of lysates from human neutrophils exposed to media, WT and Δldh biofilm supernatant for 4h
	Area
Metabolite	Media #11		Media #2		Media #3		Media #4		Media #5		WT #1		WT #2		WT #3		WT #4		WT #5		Δldh #1		Δldh #2		Δldh #3		Δldh #4		Δldh #5
Citric acid	47032.7	44523.8	27347.8	27839.7	18873.3	20522.3	20812	19167	11955.5	12162.2	3582.06	3502.65	7735.45	7224.81	5785.7	5484.24	1858.58	1729.18	2982.9	3177.87	14548.1	14295.4	23701.8	23623.5	8493.18	8581.37	7235.48	7007.97	16401.3	16044.6
isocitric acid	11860.6	12038.8	6746.28	6440.46	5062.46	5096.25	5032.13	5206.89	3212.24	3070.9	623.721	620.422	1719.86	1709	1321.27	1440.37	492.084	445.54	534.235	509.587	4116.06	4158.27	5776.61	5958.99	2013.07	2158	1832.37	1733.98	4249.06	4050.94
Oxoacetic acid	6493.93	6060.44	6050.68	5848.19	4499.26	4532.58	6816.1	6519.55	12360.8	12061.2	433.8	429.116	1941.52	2046.82	1355.55	1193.54	2737.3	3089.63	2921.91	3100.85	8520.56	8105.22	7210.92	6783.77	2774.93	2678.24	10944.8	10957.8	6486.11	5884.26
Malic acid	19763.7	19437.9	8733.42	9160.29	10561.7	11511.5	11993.2	12181.4	8623.02	8505.63	907.904	1040.73	3039.45	3355.73	1762.41	1603.12	1122.46	1187.49	1253.55	1216.51	16618.7	16839.4	5113.73	5531.9	4643.82	4362.63	4399.85	4504.44	10768.7	11031.6
Succinate	9225.39	9123.2	8385.47	8534.2	8682.07	8650.88	18040.7	17582	15055.6	15478.6	7294.08	7480.35	12687.5	11312.8	11269.5	11705.6	18084.7	17579	28917.6	29335.4	101042	101281	59158.2	58655.8	22609	22960.7	28517.6	29290.5	45281.8	45598.3
Fumaric acid	2825.98	2703.09	1474.35	1340.68	1453.33	1794.59	2219.19	2465.92	2085.49	1930.3	ND2	ND	ND	ND	ND	ND	ND	ND	ND	ND	2843.61	2980.38	1206.37	1291.06	899.821	983.756	888.779	732.607	1906.52	1959.93
1 2 technical replicates were performed for each biological replicate
2 Not detected
	log2 FC¹; area Welch p-values²
Metabolite	WT #1	WT #2	WT #3	WT #4	WT #5	Mean	p-value2	Δldh #1	Δldh #2	Δldh #3	Δldh #4	Δldh #5	Mean	p-value2
Citric acid	-3.69188	-1.88321	-1.80555	-3.47809	-1.96891	-2.56553	0.0214599	-1.66641	-0.22173	-1.20619	-1.48895	0.427944	-0.831066	0.13871
isocitric acid	-4.26375	-1.94329	-1.87912	-3.44892	-2.58961	-2.82494	0.0211033	-1.53026	-0.168195	-1.28422	-1.52156	0.401628	-0.820522	0.150018
Oxoacetic acid	-3.86283	-1.57696	-1.82504	-1.19448	-2.01969	-2.0958	0.0138095	0.405233	0.234055	-0.727925	0.715809	-0.981295	-0.0708245	0.96329
Malic acid	-4.33038	-1.4844	-2.71339	-3.38756	-2.79379	-2.9419	0.00563742	-0.228558	-0.749191	-1.29327	-1.44092	0.347934	-0.672801	0.276049
Succinate	-0.312566	0.504353	0.406554	0.00165999	0.931908	0.306382	0.418592	3.46292	2.79974	1.39456	0.698473	1.57354	1.98585	0.0463235
Fumaric acid	ND3	ND	ND	ND	ND	NA4	NA	0.0749721	-0.172705	-0.786041	-1.53085	-0.0546703	-0.493859	0.350009
1 For each biological replicate, the mean peak area was calculated from two technical replicates. Values from the WT and Δldh supernatant conditions were then normalized to their respective media controls and log-transformed to obtain log2 fold changes and plotted on heatmaps
2 Statistical significance was assessed using separate two-tailed Welch’s t-tests on biological-replicate mean area values (WT versus media and Δldh versus media; n = 5 biological replicates per group). Technical replicates were averaged within each biological replicate before testing. Comparisons containing an undetected value were not tested and are reported as NA.
3 Not detected
4 Not applicable

### Sheet: glycolysis PPP
LC-MS analysis of lysates from human neutrophils exposed to media, WT and Δldh biofilm supernatant for 4h
Area
Metabolite	Media #11			Media #2			Media #3			Media #4		Media #5		WT #1			WT #2			WT #3			WT #4			WT #5		Δldh #1			Δldh #2			Δldh #3			Δldh #4		Δldh #5
Fructose 1,6-bisphosphate (F16BP)	386131	403246	362184	211480	211926	197694	32876.5	32855.6	30169.1	221010	214029	114055	106893	ND2	ND	ND	ND	ND	ND	ND	ND	ND	ND	ND	ND	ND	ND	34090.6	36302.1	32632	260937	277035	258807	11735.8	11614.5	9989.01	90731.2	85272.5	352119	342190
Fructose 6-phosphate (F6P)/Glucose 6-phosphate (G6P)	359025	337691	347824	116989	117435	122423	56988.1	59417.3	56044.1	185599	184208	168808	156877	3929.31	4156.57	4651.73	17214.4	18404.3	18475.6	13841.4	14634	12430.5	16649	15339.6	15377.8	61212.6	63794.7	401901	391169	396442	155680	161844	157261	59542.9	55516.5	57696.9	72389.4	69065.8	145815	157662
Sedoheptulose-7-phosphate (S7P)	192098	188940	189032	92148.3	89305.2	85890	81475.4	77782	79012.3	125674	120847	123544	123611	58351.7	57140	53192.9	93886.3	96564.3	91712.3	94202.1	94134.3	94440.5	67963.7	71137	63413.8	228087	217898	825383	832189	836186	180436	179769	184069	104710	100233	101033	99736.3	95755.2	292076	286594
6-phosphogluconate (6PG)	33752.3	30968.3	31341.1	9998.58	9455.1	10281.8	3753.13	3937.01	3755.53	21466.9	21399.7	12511.1	13266.8	ND	ND	ND	ND	ND	ND	ND	ND	ND	ND	ND	ND	ND	ND	13390.5	11668.1	11508.1	14080.7	15420.3	14593.8	5055.3	4747.47	4445.07	7258.59	7167.27	18953.9	17012.5
3-phosphoglycerate (3PG)	231592	244813	228178	91395.6	97091.4	88746.8	59657.2	56504.1	59378.4	154360	167596	104701	116940	6279.2	6011.34	5821.21	38158.3	37988.3	35814	35353.8	35421.8	35390	27084	26123.1	28614.7	74124	76088.4	128668	123447	126585	132674	139004	132441	32506.9	34123.9	32422.7	69874.6	67779.5	131643	131247
phosphoenolpyruvate (PEP)	85342.4	85180.5	83230.6	20188	22666.4	23519.3	8760.2	8458.75	8998.46	61099.2	60250.3	39270.9	37799.5	ND	ND	ND	ND	ND	ND	ND	ND	ND	ND	ND	ND	ND	ND	45463.9	42742.9	44227.8	50177.1	49733.5	51051.7	7994.52	8012.61	8094.27	25274.7	23717.7	67134.7	75721.4
Glyceraldehyde 3-phosphate (G3P)	102951	102506	96128.1	73475	67018.9	70980.3	15181.8	14055	13965.5	100562	102207	68100.5	68508.2	ND	ND	ND	ND	ND	ND	ND	ND	ND	ND	ND	ND	1394.13	1367.18	104946	106154	119695	81501	83597.1	88355.3	6957.61	7616.27	6144.53	29193.5	32525.2	109867	110537
Erythrose-4-phosphate (E4P)	45475.5	48073	48118.9	18591.9	18563	19027.5	3925.69	4081.73	4103.55	33406	34317.3	19471.4	19984.1	ND	ND	ND	4513.5	3713.75	4298.56	2419.05	2119.1	2351.32	1935.97	2079.35	2101.72	5759.51	5365.5	18739.9	19077	17668.9	30976.1	32287.5	33829.2	1942.3	2726.33	2316.69	9382.71	10632.8	34171.3	36014.4
Pyruvate	6160.27	6009.34	6347.51	2748.89	2752.93	2713.72	1355.32	1428.66	1456.72	98.7577	69.4915	119.311	92.7823	295.912	271.264	302.587	1299.8	1269.14	1321.45	808.797	727.3	746.813	ND	ND	ND	ND	ND	43339	42474.2	43923.9	17813	17647.3	18108.5	7373.79	7380.12	7538.81	85.5982	90.2752	2782.84	2805.83
Lactic acid	167464	164774	169193	122374	116551	118554	73315.9	73190.7	74147.6	211969	215836	155285	157461	77786.7	76642.4	78443.1	255936	254184	260768	194897	194366	198087	280343	277580	283987	387200	384420	267196	265473	273881	168771	165667	171316	50101	49828.6	50810	97363.8	98813.2	160824	163925
Ribose-5-phosphate/ribulose-5-phosphate/xylulose-5-phosphate	116664	114940	113993	44535.3	45615	47249.2	23129	23564.9	22961.6	77420.1	77841.5	79088.1	79640	11928.1	12663	12173.2	119390	114990	123751	81987.2	86691.1	83768	20806.5	24481.8	21595.8	192322	200729	100272	100113	108435	48435.4	47003.6	46356.4	11430.8	10775.5	11064.7	30027.2	32392.9	90796.5	94454
Glucose	21190.5	21798.8	22382.7	22131	20876.2	21753.4	15351.8	14631.5	14835.5	22384.3	23178.2	41144.5	40985.7	1260.55	1488.79	1392.63	6385.21	6340.21	6494.67	3808.21	3730.93	4093.58	7012.54	7347.31	7373.59	9434.04	9862.55	28527.1	28548.4	30141.7	23602.6	23394.8	23568.7	9101.86	8814.81	9489.45	38189.3	38822.9	20754.1	20504.3
1 2–3 technical replicates were performed for each biological replicate
2 Not detected
log2 FC¹; area Welch p-values²
Metabolite	WT #1	WT #2	WT #3	WT #4	WT #5	Mean	p-value2	Δldh #1	Δldh #2	Δldh #3	Δldh #4	Δldh #5	Mean	p-value2
Fructose 1,6-bisphosphate (F16BP)	ND3	ND	ND	ND	ND	NA4	NA	-3.48253	0.359353	-1.52432	-1.30554	1.65188	-0.860232	0.65826
Fructose 6-phosphate (F6P)/Glucose 6-phosphate (G6P)	-6.35763	-2.72176	-2.0758	-3.5498	-1.38147	-3.21729	0.0324972	0.187503	0.411965	0.00256486	-1.38643	-0.101893	-0.177258	0.925714
Sedoheptulose-7-phosphate (S7P)	-1.75681	0.0778334	0.247069	-0.868644	0.851575	-0.289795	0.404532	2.12911	1.02564	0.360825	-0.334601	1.22732	0.881659	0.262928
6-phosphogluconate (6PG)	ND	ND	ND	ND	ND	NA	NA	-1.39343	0.568426	0.315941	-1.5712	0.480515	-0.31995	0.428878
3-phosphoglycerate (3PG)	-5.28177	-1.30811	-0.725482	-2.56127	-0.56122	-2.08757	0.0300569	-0.895718	0.543677	-0.825519	-1.22581	0.246235	-0.431427	0.404971
phosphoenolpyruvate (PEP)	ND	ND	ND	ND	ND	NA	NA	-0.938147	1.1855	-0.121408	-1.30854	0.890312	-0.0584557	0.856699
Glyceraldehyde 3-phosphate (G3P)	ND	ND	ND	ND	ND	NA	NA	0.133368	0.261239	-1.06019	-1.71606	0.6901	-0.338309	0.927732
Erythrose-4-phosphate (E4P)	ND	-2.16522	-0.813852	-4.05371	-1.82642	-2.2148	NA	-1.35231	0.789246	-0.793917	-1.75853	0.830949	-0.456914	0.615719
Pyruvate	-4.41209	-1.07844	-0.893429	ND	ND	-2.12799	NA	2.80866	2.70496	2.3942	0.0639378	4.71973	2.5383	0.196541
Lactic acid	-1.10652	1.10866	1.41243	0.391749	1.3029	0.621845	0.146767	0.685712	0.500581	-0.54973	-1.1248	0.054329	-0.0867813	0.936842
Ribose-5-phosphate/ribulose-5-phosphate/xylulose-5-phosphate	-3.23271	1.38211	1.85767	-1.79993	1.30816	-0.0969413	0.818731	-0.162327	0.0454338	-1.06597	-1.31462	0.22292	-0.454913	0.648275
Glucose	-3.98028	-1.7525	-1.94592	-1.65289	-2.08957	-2.28423	0.0103307	0.41594	0.123858	-0.709606	0.757242	-0.993224	-0.0811581	0.969269
1 For each biological replicate, the mean peak area was calculated from 2-3 technical replicates. Values from the WT and Δldh biofilm supernatant conditions were then normalized to their respective media controls and log-transformed to obtain log2 fold changes.
2 Statistical significance was assessed using separate two-tailed Welch’s t-tests on biological-replicate mean area values (WT versus media and Δldh versus media; n = 5 biological replicates per group). Technical replicates were averaged within each biological replicate before testing. Comparisons containing an undetected value were not tested and are reported as NA.
3 Not detected
4 Not applicable
