## Supplementary Data File 2 for "*Enterococcus faecalis* biofilm rewires neutrophil metabolism to suppress antimicrobial activity"

### Sheet: TCA
LC-MS analysis of lysates from HL-60 cells exposed to media, WT and Δldh biofilm supernatant for 4h
	Area
Metabolite	Media #11		Media #2		Media #3		WT #1		WT #2		WT #3		Δldh #1		Δldh #2		Δldh #3
Citric acid	46295.5	45694.3	41409.6	41317.2	35327.7	34715.9	1481.08	1434.73	371.275	360.345	976.612	947.444	12194.2	11067.6	23371.4	23560	27521.5	26390.7
isocitric acid	12655	12349.4	10904.4	11065.3	9816.35	9708.26	377.944	350.91	123.445	171.764	234.158	186.904	3301.79	3240.74	6550.27	6725.57	7769.73	7456.05
Oxoacetic acid	4879.55	4930.26	3716.07	3687.22	1907.98	1842.12	1451.35	1432.66	757.904	1052.84	3979.87	3680.21	1714.72	1559.26	2432.6	2539.86	2885.29	2880.4
Malic acid	118901	116855	94359.2	90756.9	66776.3	65487	7822.21	7290.6	5053.36	4639.28	15913.7	15606.4	134038	132473	128382	128314	145107	141733
Succinate	69274.3	68810	110067	109807	72594.5	70755.5	21807.4	22552.6	23050.5	21890.5	67994.7	67725.2	331284	325386	407961	412303	384803	377548
Fumaric acid	7223.16	7138.7	6265.64	5910.71	4650.98	4233.74	ND2	ND	ND	ND	ND	ND	7984.71	7900.52	7758.11	7470.08	8389.12	8343.22
1 2 technical replicates were performed for each biological replicate
2 Not detected
	log2 FC¹; area Welch p-values²
Metabolite	WT #1	WT #2	WT #3	Mean	p-value2	Δldh #1	Δldh #2	Δldh #3	Mean	p-value2
Citric acid	-4.9795	-6.82112	-5.18603	-5.66222	0.00591315	-1.98351	-0.817798	-0.377643	-1.05965	0.0285012
isocitric acid	-5.10041	-6.21763	-5.53512	-5.61772	0.00506492	-1.93426	-0.726712	-0.358778	-1.00658	0.0366014
Oxoacetic acid	-1.76615	-2.03158	1.03043	-0.922435	0.317926	-1.58318	-0.574207	0.620563	-0.512275	0.320983
Malic acid	-3.96345	-4.2554	-2.06907	-3.4293	0.0264691	0.176904	0.471634	1.11683	0.588457	0.09295
Succinate	-1.63822	-2.29057	-0.0789091	-1.3359	0.0852903	2.24962	1.89941	2.41091	2.18665	0.00152061
Fumaric acid	ND3	ND	ND	NA4	NA	0.145443	0.322663	0.91324	0.460449	0.112694
1 For each biological replicate, the mean peak area was calculated from two technical replicates. Values from the WT and Δldh supernatant conditions were then normalized to their respective media controls and log-transformed to obtain log2 fold changes.
2 Statistical significance was assessed using separate two-tailed Welch’s t-tests on biological-replicate mean area values (WT versus media and Δldh versus media; n = 3 biological replicates per group). Technical replicates were averaged within each biological replicate before testing. Comparisons containing an undetected value were not tested and are reported as NA.
3 Not detected
4 Not applicable

### Sheet: glycolysis PPP
LC-MS analysis of lysates from dHL-60 cells exposed to media, WT and Δldh biofilm supernatant for 4h
	Area
Metabolite	Media #11		Media #2		Media #3		WT #1		WT #2		WT #3		Δldh #1		Δldh #2		Δldh #3
Fructose 1,6-bisphosphate (F16BP)	81035.8	63911.4	94324.2	109378	117346	103934	ND2	ND	ND	ND	ND	ND	262624	222640	94678.6	92846.8	204092	196691
Fructose 6-phosphate (F6P)/Glucose 6-phosphate (G6P)	454410	508789	648511	662467	607776	626287	17545.3	19926.5	4048.36	5982	104922	105621	106695	113033	55107.8	54064.1	79479.8	78879
Sedoheptulose-7-phosphate (S7P)	134467	152727	168343	178769	166720	175198	92823.4	87973.7	56549.8	63590.7	266921	263608	79886.6	86270.5	74805.9	81934.8	78118.6	86897.3
6-phosphogluconate (6PG)	40682.4	39717.9	44504.1	44411.7	26074	26795.1	ND	ND	ND	ND	ND	ND	ND	ND	ND	ND	ND	ND
3-phosphoglycerate (3PG)	69555.7	77033.3	30482.4	28765.7	25901.4	26361.4	41402.7	34688	ND	ND	102181	99258.2	154561	151127	44316.8	49552.9	47507.2	44307.2
phosphoenolpyruvate (PEP)	8749.31	9420.42	9126.24	8728.76	9066.21	9070.05	ND	ND	ND	ND	ND	ND	74838.9	73856	19587.2	17506.2	18392.8	18503.7
Glyceraldehyde 3-phosphate (G3P)	39555.3	40264.1	34570.7	34253.4	21509.5	21530.8	ND	ND	ND	ND	6698.8	6109.16	210643	218011	51171.4	45972.8	107368	108614
Erythrose-4-phosphate (E4P)	15126.5	17039.6	16767.3	16743.8	18681.5	18117.9	3083.03	3794.92	ND	ND	5946.18	6614.82	30520.7	34077.7	8307.77	8217.83	12520.4	11193.4
Pyruvate	525.986	688.664	776.096	615.954	858.622	833.856	1147.53	1349.07	302.625	279.929	2488.79	2631.1	10792.9	11238.2	9413.68	9923.84	3358.54	3417.93
Lactic acid	88838.6	92269.5	112062	114049	52376.7	53572	139811	141347	84799.2	93452	474586	484550	153084	160057	166233	165717	99100.6	99326
1 2 technical replicates were performed for each biological replicate
2 Not detected
	log2 FC¹; area Welch p-values²
Metabolite	WT #1	WT #2	WT #3	Mean	p-value2	Δldh #1	Δldh #2	Δldh #3	Mean	p-value2
Fructose 1,6-bisphosphate (F16BP)	ND3	ND	ND	NA4	NA	1.74324	-0.119374	0.856949	0.826939	0.192826
Fructose 6-phosphate (F6P)/Glucose 6-phosphate (G6P)	-4.68395	-7.03013	-2.55123	-4.7551	0.00220212	-2.13212	-3.58597	-2.96215	-2.89341	0.00674844
Sedoheptulose-7-phosphate (S7P)	-0.667653	-1.53068	0.633782	-0.521516	0.743523	-0.789476	-1.14702	-1.05104	-0.995847	0.0120614
6-phosphogluconate (6PG)	ND	ND	ND	NA	NA	ND	ND	ND	NA	NA
3-phosphoglycerate (3PG)	-0.945984	ND	1.94649	0.500252	NA	1.06029	0.663892	0.812939	0.845706	0.395013
phosphoenolpyruvate (PEP)	ND	ND	ND	NA	NA	3.03275	1.05483	1.02461	1.70406	0.270412
Glyceraldehyde 3-phosphate (G3P)	ND	ND	-1.74865	-1.74865	NA	2.425	0.497214	2.32715	1.74979	0.197855
Erythrose-4-phosphate (E4P)	-2.22549	ND	-1.55073	-1.88811	NA	1.00596	-1.01994	-0.633954	-0.215977	0.962935
Pyruvate	1.03942	-1.25675	1.59698	0.459883	0.427315	4.18093	3.79612	2.0014	3.32615	0.0896093
Lactic acid	0.634529	-0.343124	3.17837	1.15659	0.342737	0.78996	0.553929	0.905238	0.749709	0.115505
1 For each biological replicate, the mean peak area was calculated from two technical replicates. Values from the WT and Δldh supernatant conditions were then normalized to their respective media controls and log-transformed to obtain log2 fold changes.
2 Statistical significance was assessed using separate two-tailed Welch’s t-tests on biological-replicate mean area values (WT versus media and Δldh versus media; n = 3 biological replicates per group). Technical replicates were averaged within each biological replicate before testing. Comparisons containing an undetected value were not tested and are reported as NA.
3 Not detected
4 Not applicable
